# Identification of a dominant chlorosis phenotype through a forward screen of the *Triticum turgidum* cv. Kronos TILLING population

**DOI:** 10.1101/622076

**Authors:** Sophie A. Harrington, Nicolas Cobo, Miroslava Karafiátová, Jaroslav Doležel, Philippa Borrill, Cristobal Uauy

## Abstract

Durum wheat *(Triticum turgidum)* derives from a hybridization event approximately 400,000 years ago which led to the creation of an allotetraploid genome. Unlike with more ancient whole genome duplications, the evolutionary recent origin of durum wheat means that its genome has not yet been fully diploidised. As a result, many of the genes present in the durum genome act in a redundant fashion, meaning that, in many cases, loss-of-function mutations must be present in both gene copies to observe a phenotypic effect. This redundancy has hindered the use of forward genetic screens in durum wheat. Here we use a novel set of induced variation within the cv. Kronos TILLING population to identify a locus controlling a dominant, environmentally-dependent chlorosis phenotype. We carried out a forward screen of the sequenced cv. Kronos TILLING lines for senescence phenotypes and identified a single line with a dominant early senescence and chlorosis phenotype. Mutant plants contained overall less chlorophyll throughout their development and displayed premature flag leaf senescence. A segregating population was classified into discrete phenotypic groups and subjected to bulked-segregant analysis using exome capture followed by next-generation sequencing. This allowed the identification of a single region on chromosome 3A, *Yellow Early Senescence 1 (YES-1),* which was associated with the mutant phenotype. To obtain further SNPs for fine-mapping, we isolated chromosome 3A using flow sorting and sequenced the entire chromosome. By mapping these reads against both the cv. Chinese Spring reference sequence and the cv. Kronos assembly, we could identify high-quality, novel EMS-induced SNPs in non-coding regions within *YES-1* that were previously missed in the exome capture data. This allowed us to fine-map *YES-1* to 4.3 Mb, containing 59 genes. Our study shows that populations containing induced variation can be sources of novel dominant variation in polyploid crop species, highlighting their importance in future genetic screens. We also demonstrate the value of using cultivar-specific genome assemblies alongside the gold-standard reference genomes particularly when working with non-coding regions of the genome. Further fine-mapping of the *YES-1* locus will be needed to identify the causal SNP underpinning this dominant, environmentally dependent phenotype.
