## Supplementary Table 7 for "Identification of a dominant chlorosis phenotype through a forward screen of the *Triticum turgidum* cv. Kronos TILLING population"

### Sheet: SH044toSH282_TPM_highleveltissu
	Supplementary Table 7. 59 High-confidence genes fall within the YES-1 locus. Genes are listed in their physical order, from marker SH044 to SH59985. Expression data from the developmental timecourse of cv. Chinese Spring and cv. Azhurnaya were used to identify genes with over 0.5 transcripts per million (TPM) in leaf and shoot tissue (column C). The number of developmental stages in which the gen…
Physical Order	Gene	Above 0.5 TPM in leaf/shoot?	How many categories of leaf/shoot > 0.5?	Vegetative and reproductive?	Arabidopsis thaliana gene stable ID	Arabidopsis thaliana gene function	References	Oryza sativa var. Japonica orthologue	Oryza sativa var. Japonica function	References
1	TraesCS3A02G410700	y	2	n	-	-	-	Os08g0195900	F-box protein 418
2	TraesCS3A02G410800	n	0	N/A	AT4G28680, AT2G20340	TYRDC; Probable tyrosine decarboxylase 2; ELI5; Tyrosine decarboxylase 1; Catalyse H+ and L-tyrosine to CO2 and tyramine.		Os07g0437500	TRYPTOPHAN DECARBOXYLASE 2; overexpression leads to higher serotonin levels and delayed leaf senescence.	DOI: 10.1104/pp.109.138552
3	TraesCS3A02G410900	n	0	N/A	-	-	-	Os02g0248100	-	-
4	TraesCS3A02G411000	n	0	N/A	-	-	-	Os08g0195900	F-box protein 418
5	TraesCS3A02G411200	n	0	N/A	-	-	-	Os02g0248100	-	-
6	TraesCS3A02G411300	n	0	N/A	-	-	-	Os04g0193300, Os04g0194000, Os04g0191800, Os04g0191600	F-box protein 183, F-box protein 184, F-box protein 182
7	TraesCS3A02G411400	n	0	N/A	-	-	-	-	-	-
8	TraesCS3A02G411500	n	0	N/A	-	-	-	Os06g0329900	-	-
9	TraesCS3A02G411600	y	1	N/A	-	-	-	Os06g0329900	-	-
10	TraesCS3A02G411700	y	3	y	AT5G48430	-	-	Os01g0937100	-	-
11	TraesCS3A02G411900	y	2	n	AT5G48430	-	-	Os01g0937800, Os01g0937600, Os01g0937500	-	-
12	TraesCS3A02G412000	n	0	N/A	-	-	-	Os03g0821550	-	-
13	TraesCS3A02G412100	n	0	N/A	-	-	-	Os06g0329900	-	-
14	TraesCS3A02G412200	n	0	N/A	-	-	-	Os06g0329900	-	-
15	TraesCS3A02G412300	n	0	N/A	-	-	-	Os04g0193300, Os04g0194000, Os04g0191800, Os04g0191600	F-box protein 183, F-box protein 184, F-box protein 182
16	TraesCS3A02G412400	n	0	N/A	-	-	-	-	-	-
17	TraesCS3A02G412500	n	0	N/A	AT4G08780, AT3G49110, AT2G38380, AT5G06730, AT5G19880, AT4G08770, AT5G06720, AT3G49120, AT2G38390, AT3G32980, AT3G32980	PER38, PER33, PER22, PER54, PER58, PER37, PER53, PER34, PER23, PER32. Peroxidases, with possible functions in removal of hydrogen peroxide, responses to various stresses, etc.		Os10g0107000	-	-
18	TraesCS3A02G412600	n	0	N/A	AT3G07180	T1B9.16, GPI transamidase component PIG-S-like protein; predicted role in attaching GPI anchor to protein		Os01g0907300	-	-
19	TraesCS3A02G412700	n	0	N/A	AT3G48430	Lysine-specific demethylase REF6; demethylases the Lys-27 of histone H3, involved in regulation of 100s of genes involved in developmental patterning and stimulus response. Represses FLC xpression and regulates SOC1.	DOI: 10.1073/pnas.0802254105, DOI: 10.1105/tpc.104.025353	Os01g0907400	Jumonji JMJ705, biotic stress-responsive H3K27me2/3 demethylase acts in response to methyl-jasmonate for defense-related gene activation.	DOI: 10.1105/tpc.113.118802
20	TraesCS3A02G412800	y	3	y	AT4G34420, AT3G50620, AT2G15730	P-loop containing nucleoside triphosphate hydrolases superfamily protein; Sulfotransferase		Os03g0394900	-	-
21	TraesCS3A02G412900	n	0	N/A	AT5G50260, AT3G48350, AT3G48340	KDEL-tailed cysteine endopeptidase CEP1, CEP2, CEP3. Invovled in the final stages of programmed cell death via extensin cleavage i.e. in biotrophic pathogen responses and tapetal PCD.	DOI: 10.3732/ajb.2007404, DOI: 10.3389/fpls.2014.00058, DOI: 10.1105/tpc.114.127282	Os01g0907600	REP-1/OsEP3A/OsSAG12-1; senescence associated gene 12-1, induced during senescence and pathogen-induced cell death, downregulation enhances senescence. Also has a role in digestion of seed storage proteins to release nutrients to seedlings, induced by GA and repressed by ABA.	PMID: 23938390, PMCID: PMC58844
22	TraesCS3A02G413000	n	0	N/A	AT5G50260, AT3G48350, AT3G48340	KDEL-tailed cysteine endopeptidase CEP1, CEP2, CEP3. Invovled in the final stages of programmed cell death via extensin cleavage i.e. in biotrophic pathogen responses and tapetal PCD.	DOI: 10.3732/ajb.2007404, DOI: 10.3389/fpls.2014.00058, DOI: 10.1105/tpc.114.127282	Os01g0907600	REP-1/OsEP3A/OsSAG12-1; senescence associated gene 12-1, induced during senescence and pathogen-induced cell death, downregulation enhances senescence. Also has a role in digestion of seed storage proteins to release nutrients to seedlings, induced by GA and repressed by ABA.	PMID: 23938390, PMCID: PMC58844
23	TraesCS3A02G413100	n	0	N/A	AT5G50260, AT3G48350, AT3G48340	KDEL-tailed cysteine endopeptidase CEP1, CEP2, CEP3. Invovled in the final stages of programmed cell death via extensin cleavage i.e. in biotrophic pathogen responses and tapetal PCD.	DOI: 10.3732/ajb.2007404, DOI: 10.3389/fpls.2014.00058, DOI: 10.1105/tpc.114.127282	Os01g0907600	REP-1/OsEP3A/OsSAG12-1; senescence associated gene 12-1, induced during senescence and pathogen-induced cell death, downregulation enhances senescence. Also has a role in digestion of seed storage proteins to release nutrients to seedlings, induced by GA and repressed by ABA.	PMID: 23938390, PMCID: PMC58844
24	TraesCS3A02G413200	n	0	N/A	AT5G50260, AT3G48350, AT3G48340	KDEL-tailed cysteine endopeptidase CEP1, CEP2, CEP3. Invovled in the final stages of programmed cell death via extensin cleavage i.e. in biotrophic pathogen responses and tapetal PCD.	DOI: 10.3732/ajb.2007404, DOI: 10.3389/fpls.2014.00058, DOI: 10.1105/tpc.114.127282	Os01g0907600	REP-1/OsEP3A/OsSAG12-1; senescence associated gene 12-1, induced during senescence and pathogen-induced cell death, downregulation enhances senescence. Also has a role in digestion of seed storage proteins to release nutrients to seedlings, induced by GA and repressed by ABA.	PMID: 23938390, PMCID: PMC58844
25	TraesCS3A02G413300	y	3	y	AT1G04830, AT4G13730	Ypt/Rab-GAP domain of gyp1p superfamily predicted protein		Os01g0908100	-	-
26	TraesCS3A02G413400	n	0	N/A	AT3G26120, AT1G67770	TEL1, TEL2; predicted role in mRNA and RNA binding		-	-	-
27	TraesCS3A02G413500	y	3	y	-	-	-	-	-	-
28	TraesCS3A02G413600	y	3	y	AT3G48360, AT5G63160	BT2, BT1. BTB/POZ and TAZ domain-containing protein 1 and 2. May be substrate-specific adaptor of the E3 ubiquitin protein ligase complex, with role in telomerase activation pathway and auxin responses, among others.	DOI: 10.1105/tpc.106.044321; DOI: 10.1111/j.1365-313X.2008.03764.x	Os01g0908200	OsBT; mutation increases nitrogren use efficiency by 20% under low nitrogen conditions.	DOI: https://doi.org/10.1104/pp.15.01731
29	TraesCS3A02G413700	y	3	y	AT3G48360, AT5G63160	BT2, BT1. BTB/POZ and TAZ domain-containing protein 1 and 2. May be substrate-specific adaptor of the E3 ubiquitin protein ligase complex, with role in telomerase activation pathway and auxin responses, among others.	DOI: 10.1105/tpc.106.044321; DOI: 10.1111/j.1365-313X.2008.03764.x	Os01g0908200	OsBT; mutation increases nitrogren use efficiency by 20% under low nitrogen conditions.	DOI: https://doi.org/10.1104/pp.15.01731
30	TraesCS3A02G413800	y	3	y	-	-	-	Os01g0908400	-	-
31	TraesCS3A02G413900	n	0	N/A	AT5G15870, AT1G18310	Glycosyl hydrolase family 81 proteins		Os09g0379900	-	-
32	TraesCS3A02G414000	y	3	y	AT3G19640	MRS2-3; magnesium transporter that can complement yeast mrs2 mutants	DOI: 10.1105/tpc.109.070557	Os01g0908500	OsMRS2/MGT family member 3, part of the CorA-MRS2-ALR-Type Magnesium transporter family	DOI: 10.1093/pcp/pct112
33	TraesCS3A02G414100	n	0	N/A	AT1G72650, AT1G17460	TRFL6, TRFL3		Os02g0776700	CTMyb1
34	TraesCS3A02G414200	y	2	n	AT5G40600, AT3G27420	Bromodomain testis-specific protein		-	-	-
35	TraesCS3A02G414300	y	3	y	-	-	-	Os01g0908600	proline transporter 1
36	TraesCS3A02G414400	y	3	y	AT1G67800, AT5G14420, AT3G01650	RGLG2, RGLG1, E3 ubiquitin protein ligases. Both have roles# in regulating the abundance of auxin transport proteins, affecting apical dominance, and acts as a negative regulator of drought stress responses.	DOI: 10.1105/tpc.107.052035, DOI: 10.1104/pp.111.189738	Os01g0908700	RING finger protein
37	TraesCS3A02G414500	y	1	N/A	-	-	-	-	-	-
38	TraesCS3A02G414600	n	0	N/A	AT4G08780, AT3G49110, AT2G38380, AT5G06730, AT5G19880, AT4G08770, AT5G06720, AT3G49120, AT2G38390, AT3G32980, AT3G32980	PER38, PER33, PER22, PER54, PER58, PER37, PER53, PER34, PER23, PER32. Peroxidases, with possible functions in removal of hydrogen peroxide, responses to various stresses, etc.		Os10g0107000	-	-
39	TraesCS3A02G414700	y	2	n	AT3G07530	Integrator complex subunit		-	-	-
40	TraesCS3A02G414800	n	0	N/A	AT2G34930	Disease resistance family protein / LRR family protein; predicted role in fungus and oomycete defense responses		-	-	-
41	TraesCS3A02G414900	y	1	N/A	-	-	-	-	-	-
42	TraesCS3A02G415000	n	0	N/A	AT2G34930	Disease resistance family protein / LRR family protein; predicted role in fungus and oomycete defense responses		-	-	-
43	TraesCS3A02G415100	n	0	N/A	-	-	-	-	-	-
44	TraesCS3A02G415200	n	0	N/A	-	-	-	Os01g0909500	C2H2 zinc finger protein
45	TraesCS3A02G415300	y	3	y	AT1G61065, AT3G15480, AT1G52910, AT4G27435	1,3-beta-glucan synthase component (DUF1218)		Os07g0462200	-	-
46	TraesCS3A02G415400	y	3	y	AT3G43920	DCL3, Endoribonuclease Dicer homolog 3. Role in post-transcriptional gene silencing. Promotes flowering via repression of FLC redundantly with DCL1.	DOI: 10.1534/genetics.107.070649	Os01g0909200	OsDCL3a, DICER-LIKE 3A targets genes involved in giberellin and brassinosteroid homoeostasis, with deficiency leading to dwarfism and larger flag leaf angle.	https://doi.org/10.1073/pnas.1318131111
47	TraesCS3A02G415500	y	2	y	-	-	-	-	-	-
48	TraesCS3A02G415600	n	0	N/A	-	-	-	-	-	-
49	TraesCS3A02G415700	n	0	N/A	AT3G16920, AT1G05850	CTL2, CTL1; chitinase-like proteins. CTL1 has essential role in plant growth and development, especially in cell expansion, root architecture, stress tolerance, etc.	PMCID: PMC150558, DOI: 10.1104/pp.109.149849	Os08g0522500	-	-
50	TraesCS3A02G415800	n	0	N/A	-	-	-	Os01g0909300	-	-
51	TraesCS3A02G415900	y	3	y	-	-	-	Os01g0909400	-	-
52	TraesCS3A02G416000	n	0	N/A	-	-	-	-	-	-
53	TraesCS3A02G416100	y	3	y	AT1G08040, AT2G28310	Putative storage protein; Trimethylguanosine synthase (DUF707)		-	-	-
54	TraesCS3A02G416200	y	3	y	-	-	-	-	-	-
55	TraesCS3A02G416400	y	3	y	-	-	-	-	-	-
56	TraesCS3A02G416300	y	3	y	-	-	-	-	-	-
57	TraesCS3A02G416500	n	0	N/A	AT1G55750, AT3G61420	TFB1-1, TFB1-3; components of the transcription and DNA repair factor IIH core complex.		Os08g0338200	-	-
58	TraesCS3A02G416600	n	0	N/A	-	-	-	-	-	-
59	TraesCS3A02G416700	n	0	N/A	-	-	-	Os01g0965700	-	-
